# Computationally defined and *in vitro* validated putative genomic safe harbour loci for transgene expression in human cells

**DOI:** 10.1101/2021.12.07.471422

**Authors:** Matias I. Autio, Efthymios Motakis, Arnaud Perrin, Talal Bin Amin, Zenia Tiang, Dang Vinh Do, Jiaxu Wang, Joanna Tan, Wei Xuan Tan, Adrian Kee Keong Teo, Roger S.-Y. Foo

## Abstract

Selection of the target site is an inherent question for any project aiming for directed transgene integration. Genomic safe harbour (GSH) loci have been proposed as safe sites in the human genome for transgene integration. Although several sites have been characterised for transgene integration in the literature, most of these do not meet criteria set out for a GSH and the limited set that do have not been characterised extensively. Here, we conducted a computational analysis using publicly available data to identify 25 unique putative GSH loci that reside in active chromosomal compartments. We validated stable transgene expression and minimal disruption of the native transcriptome in three GSH sites *in vitro* using human embryonic stem cells (hESCs) and their differentiated progeny. Furthermore, for easy targeted transgene expression, we have engineered constitutive landing pad expression constructs into the three validated GSH in hESCs.
