## Supplementary material for "Computationally defined and *in vitro* validated putative genomic safe harbour loci for transgene expression in human cells": supp table 2

### Sheet: plasmid construction primers
	Supplementary Table 2-1: Primers used for plasmid construction
	pMIA4.721
	Name	Primer sequence (5’-3’)
	iCasp9 into 4.7_fwd	tgtacggtacaaacccacacgtgGCCACCATGCTCGAGGGA
	iCasp9 into 4.7_rev	gaccagacaaaccacggtaccTTATTAGCCCTCCCACACATAACC
	sv40 into 4.72_fwd	ggtgtacggtacaaacccaaccggtGTTTGGACAAACCACAAC
	sv40 into 4.72_rev	gccaagcttgcatgcctgcaggtTACCACATTTGTAGAGGTTTTAC
	Ts1 5' into 4.721_fwd	atcgcccttcccaacagttgGCCAGTTGCAAAAAGAGAATC
	Ts1 5' into 4.721_rev	aatgtcgatcgacgatgatgCAAAGGCATAATCCGTAATG
	Ts1 3' into 4.721_fwd	tacaaatgtggtaacctgcaGTAGTGTCTCCAGGTGCAAG
	Ts1 3' into 4.721_rev	gccaagcttgcatgcctgcaGTGTATTTAGATACAGTTAGATAAAGTCATG
	Ts2a 5' into 4.721_fwd	gatcgcccttcccaacagttGGGCTAAGTTATAAAACTCTTG
	Ts2a 5' into 4.721_rev	caatgtcgatcgacgatgatCAAGTAAACCATTCTCCATTC
	Ts2a 3' into 4.721_fwd	aacctctacaaatgtggtaaCTATGGAAAACAATTTGGC
	Ts2a 3' into 4.721_rev	gccagtgccaagcttgcatgCCATAAAGCTTTTGAGATTC
	Ts2c 5' into 4.721_fwd	atcgcccttcccaacagttgCTAGAGTCACCATGCTGC
	Ts2c 5' into 4.721_rev	aatgtcgatcgacgatgatgTGTTGGGCATATATCCAAAG
	Ts2c 3' into 4.721_fwd	aacctctacaaatgtggtaaTGGGATTCTGGATCACATTTG
	Ts2c 3' into 4.721_rev	gccagtgccaagcttgcatgGCAGAAGAATGACATCAGATC
	Ts4 5' into 4.721_fwd	gatcgcccttcccaacagttTGTCTATCTGCTAATAACAG
	Ts4 5' into 4.721_rev	caatgtcgatcgacgatgatTTATGTACATGTAACGCTG
	Ts4 3' into 4.721_fwd	aacctctacaaatgtggtaaCTCTGGGTGAGTATACAAC
	Ts4 3' into 4.721_rev	gccagtgccaagcttgcatgACTAAAGGGAGATGACTTAC
	Ts6 5' into 4.721_fwd	gatcgcccttcccaacagttTCCTCACATCCCAGACGATG
	Ts6 5' into 4.721_rev	caatgtcgatcgacgatgatGTGTGTTGGGACAAGACTAG
	Ts6 3' into 4.721_fwd	aacctctacaaatgtggtaaACTGGGGATCAGTTGGGTC
	Ts6 3' into 4.721_rev	gccagtgccaagcttgcatgGCTAGGCTATGTTTTTGACCC
	Ts18 5' into 4.721_fwd	gatcgcccttcccaacagttTCAATACTGCATGAGTTCCGC
	Ts18 5' into 4.721_rev	caatgtcgatcgacgatgatTCAGAGGCAGAGTGGGGAAATAG
	Ts18 3' into 4.721_fwd	aacctctacaaatgtggtaaTTAGAGAGAGGAATGCTTC
	Ts18 3' into 4.721_rev	gccagtgccaagcttgcatgAGGTAACCTTTTCAGATTC
	Ts19 5' into 4.721_fwd	gatcgcccttcccaacagttAGGAGCCAGAAGTGCAAAG
	Ts19 5' into 4.721_rev	caatgtcgatcgacgatgatATGCCGGCCAATGAGAGAC
	Ts19 3' into 4.721_fwd	aacctctacaaatgtggtaaTATGGGTTACATCGTCTC
	Ts19 3' into 4.721_rev	gccagtgccaagcttgcatgCATATTCACACAGCATTCTC
	pMIA22
	Name	Primer sequence (5’-3’)
	new-bxb into pMAX_fwd	tttgcctttctctccacaggccaccATGCGGGCACTCGTTGTAATC
	new-bxb into pMAX_rev	gtggtttgtccaaactcatcCTATTATTCGACCTTCCTCTTCTTCTTC
	pMIA10.5-Clover
	Name	Primer sequence (5’-3’)
	clover into 10.5_fwd	ccgtcgtcaggatcatccggCCACCATGGTGAGCAAGG
	clover into 10.5_rev	gtcgacaagccggccggtactaTTACTTGTACAGCTCGTCCATG
	pCAG-EGxxFP
	Primer Name	Primer sequence (5’-3’)
	Ts1 into eGxxFP_fwd	aggatccgctagcctgcaggCATTGTGCTAAGTGAAAC
	Ts1 into eGxxFP_rev	gcttgccgatatcgaattcgGGAAAGCAAATTGCTGTTG
	Ts2a into eGxxFP_fwd	aggatccgctagcctgcaggGCAACTGTATATCCACATTC
	Ts2a into eGxxFP_rev	gcttgccgatatcgaattcgGTGACCTTTTGTGTCTGAC
	Ts2c into eGxxFP_fwd	aggatccgctagcctgcaggGGAATACATTGTCATGTTATG
	Ts2c into eGxxFP_rev	gcttgccgatatcgaattcgGTATGCTGTTGGTGATAATG
	Ts4 into eGxxFP_fwd	aggatccgctagcctgcaggAGCAAAGTAATACTCTCCTG
	Ts4 into eGxxFP_rev	gcttgccgatatcgaattcgTTCATAATATGAAACTCTAAGGTG
	Ts6 into eGxxFP_fwd	aggatccgctagcctgcaggAGGGAGGTTGCAGTGAGC
	Ts6 into eGxxFP_rev	gcttgccgatatcgaattcgAAGTCACTCCCAACTGGG
	Ts18_into_eGxx_fwd	aggatccgctagcctgcaggTCAATACTGCATGAGTTCCGC
	Ts18_into_eGxx_rev	gcttgccgatatcgaattcgAGGCATCAGGCTGGTGAG
	Ts19 into eGxxFP_fwd	aggatccgctagcctgcaggAGGAGCCAGAAGTGCAAAG
	Ts19 into eGxxFP_rev	gcttgccgatatcgaattcgGATCACAGGCAGGAGCCAC
	pMIA4.9
	Primer Name	Primer sequence (5’-3’)
	Tc11 5' into 4.9_fwd	GATCGCCCTTCCCAACAGTTGCAGAATCACACAGTCCATTTTG
	Tc11 5' into 4.9_rev	CAATGTCGATCGACGATGATTCACCGGTAACAGGTGCTG
	Tc11 3' into 4.9_fwd	gtatcttatcatgtctgcggTTTGTGTTCCCCCAGAAAG
	Tc11 3' into 4.9_rev	gccaagcttgcatgcctgcaCTGAAGCTGGAGCAACATG

### Sheet: gRNAs
	Supplementary Table 2-2: gRNAs used for targeting. For each target details of the CRISPOR search & results, 3 tested guides and the respective cloning oligos are shown.
	Guide chosen for targeting highlighted in green
	# Name	Ts18
	# Sequence	CCACAAAGTTTTGGGGTAAATTGTTGCACAGCAATAAATAACTCGAATGAAAATATTCTGATTAAGTCTTTCTGATGCTAATTTGACTTTGCTTCTTCCAAAAATTAGTCCAAATGAGTAAAATGATCATTTCCTCTTGGCATGTCTATAGATTTTCTACTTGGCATCTTCTCCATCTGCAAATGACAATATGCCTTTGGTTTTCTGGTATTCCATGGAAGCTACATGTGTCAAGAAGTCAATACTGCATGAGTTCCGCAAATAAACCATCCCACTCACCATCACTGTTCATGCATTTCCTACAACAGCCTATATCTAGTTCATCCATGTCCGCTTCTATCTTTTCTCTCCCAGGTTTCTGCAGCAATCATACTCTCATTTCTTTCTAGGGGCTCTAAC…
	# Genome	hg38
	# PAM	NGG
	# Position	chr18:56534774-56536439:+
	# Version	CRISPOR 4.98, 2021-02-25T11:32:08CET
	# Results	http://crispor.org/crispor.py?batchId=7eWCVYkTVCNV1Z1Md6Da
	#guideId	targetSeq	mitSpecScore	cfdSpecScore	offtargetCount	targetGenomeGeneLocus	Doench '16-Score	OldDoench '16-Score	Chari-Score	Xu-Score	Wu-Crispr-Score	Doench '14-Score	Wang-Score	Moreno-Mateos-Score	Azimuth in-vitro-Score	CCTop-Score	Out-of-Frame-Score	Lindel-Score	GrafEtAlStatus	grafType
	1023rev	GGTGATTAGCTCTCGCTATGTGG	91	95	48	intergenic:CTD-2008L17.2-TXNL1	59	58	82	-0.587868	0	30	40	39	29	70.0442	73	90	GrafOK
	Ts18-1023 F	caccGGTGATTAGCTCTCGCTATG
	Ts18-1023 R	aaacCATAGCGAGAGCTAATCACC
	961rev	GCATTCCTCTCTCTAATCAGAGG	83	91	134	intergenic:CTD-2008L17.2-TXNL1	66	64	89	0.824203	73	79	82	52	28	70.4147	68	84	GrafOK
	Ts18-961 F	caccGCATTCCTCTCTCTAATCAG
	Ts18-961 R	aaacCTGATTAGAGAGAGGAATGC
	460rev	GACTGCAGGTGCATAAAGAGGGG	81	89	161	intergenic:CTD-2008L17.2-TXNL1	64	64	94	0.717675	77	17	78	44	33	62.7382	60	70	GrafOK
	Ts18-460 F	caccGACTGCAGGTGCATAAAGAG
	Ts18-460 R	aaacCTCTTTATGCACCTGCAGTC
	# Name	Ts2c
	# Sequence	TTGTTGTGTTTTATTATGATTTTTAGTAATCATTTTTATAAATCTATTTTATTTCTTCTCTTACCATGTCAAACTTCATTTGAAAAAACAGTGATTGTTATAGAGTTCACAATATACATTTTTAACTAAGAAAAGTCTACTTTAATATTATTTTATTTTTAACTGGCAAATAATTGTATATATTTATGGAATACATTGTCATGTTATGATATATGTATACATGTGGAATAATTAAATCAAGCTAATTAACATATCATCTCCTCACATGCTTGCTACTTCTTCATGGAGAGAACATTTAAAATATATTTTCTGGCAATTTTGAAAGCTCCAATATGTTATTATTAACTAGAGTCACCATGCTGCTCAATAGATCACTAGAATGTATTGCTCCTGTCTAAT…
	# Genome	hg38
	# PAM	NGG
	# Position	chr2:128933368-128934573:+
	# Version	CRISPOR 4.98, 2021-03-05T07:19:32CET
	# Results	http://crispor.org/crispor.py?batchId=JfwEBwJ9huS3j88ndJhx
	#guideId	targetSeq	mitSpecScore	cfdSpecScore	offtargetCount	targetGenomeGeneLocus	Doench '16-Score	OldDoench '16-Score	Chari-Score	Xu-Score	Wu-Crispr-Score	Doench '14-Score	Wang-Score	Moreno-Mateos-Score	Azimuth in-vitro-Score	CCTop-Score	Out-of-Frame-Score	Lindel-Score	GrafEtAlStatus	grafType
	774rev	GGAATTGAACCAGTGTGTTGAGG	75	86	161	intergenic:AC012451.1-AC068483.1	63	60	93	0.169256	0	19	74	29	37	80.4611	55	70	GrafOK
	Ts2-3 774rev F	caccGGAATTGAACCAGTGTGTTG
	Ts2-3 774rev R	aaacCAACACACTGGTTCAATTCC
	260rev	GAAGAAGTAGCAAGCATGTGAGG	60	79	292	intergenic:AC012451.1-AC068483.1	60	60	98	-0.194748	0	12	68	43	42	66.2598	54	88	GrafOK
	Ts2-3 260rev F	caccGAAGAAGTAGCAAGCATGTG
	Ts2-3 260rev R	aaacCACATGCTTGCTACTTCTTC
	810rev	GTGATCCAGAATCCCACTGTTGG	59	88	150	intergenic:AC012451.1-AC068483.1	56	54	30	-0.112523	0	3	75	39	40	65.9749	62	70	GrafOK
	Ts2-3 810rev F	caccGTGATCCAGAATCCCACTGT
	Ts2-3 810rev R	aaacACAGTGGGATTCTGGATCAC
	# Name	Ts2a
	# Sequence	ATGCTGGGGCAACTGTATATCCACATTCAGTAAAATGAATTGGACTCCTATCTCATACTATATATAAATTAACTCAAAGTAGTACAAACACGCAAATATAAGGGCTAAGTTATAAAACTCTTGGAAGAAAACAGGAGTAATTATTGTTGACCTTGGATTTGTTAAAGGAGTCCTAAATATGATGCCAAAAGCAAGAGCAACACAAGCAAAAATAGATAAACTGGATTCCATTAAAATTAAAAACTTTTGCCATAAAATGACACTATCAAGAAACTGAAAAGAAAACCTACAACATGATCATTCAGTATCCAGTATATATAAAGAACTCCTATAACTCAAATACAATAAGACAGATACCCCTCAAAAAATCTGGACAAAGAACTTGAATAGACATTTCTC…
	# Genome	hg38
	# PAM	NGG
	# Position	chr2:128912720-128914713:+
	# Version	CRISPOR 4.98, 2021-03-05T07:45:12CET
	# Results	http://crispor.org/crispor.py?batchId=RPsIUf30hUcEpH7KIxiS
	#guideId	targetSeq	mitSpecScore	cfdSpecScore	offtargetCount	targetGenomeGeneLocus	Doench '16-Score	OldDoench '16-Score	Chari-Score	Xu-Score	Wu-Crispr-Score	Doench '14-Score	Wang-Score	Moreno-Mateos-Score	Azimuth in-vitro-Score	CCTop-Score	Out-of-Frame-Score	Lindel-Score	GrafEtAlStatus	grafType
	610forw	GGAGAATGGTTTACTTGCTATGG	74	85	152	intergenic:AC012451.1-AC068483.1	40	41	10	-0.249123	0	3	74	37	27	66.5379	63	81	GrafOK
	Ts2-4 610forw F	caccGGAGAATGGTTTACTTGCTA
	Ts2-4 610forw R	aaacTAGCAAGTAAACCATTCTCC
	151rev	GGACTCCTTTAACAAATCCAAGG	69	84	135	intergenic:AC012451.1-AC068483.1	59	56	87	0.341897	70	43	80	33	24	70.0803	41	74	GrafOK
	Ts2-4 151rev F	caccGGACTCCTTTAACAAATCCA
	Ts2-4 151rev R	aaacTGGATTTGTTAAAGGAGTCC
	154forw	GGAGTAATTATTGTTGACCTTGG	67	83	256	intergenic:AC012451.1-AC068483.1	51	47	9	-0.146107	0	14	76	37	33	72.1021	41	62	GrafOK
	Ts2-4 154forw F	caccGGAGTAATTATTGTTGACCT
	Ts2-4 154forw R	aaacAGGTCAACAATAATTACTCC
	# Name	Ts4
	# Sequence	TGGGTGTCTATCTGCTAATAACAGGGTCTGAATGCTAATGGCTGAGAAAAGCTAAATGCCCAAGAATAGACATGGATTAACTATGAGCATTTGCCTCTTGGCTTTCCTAGCACTGTTTGATTTCCCCTTCATTTAACCTTGACATTTATAAACCTAATCAAAAGGTTTAATAAATAGGAACCCAACTTAAACACAAAGCAAAATGCCAAAAATCCTATATGTATTGCCCTAAGGGGAAAAAAAGTTGAAGATGAATGAGAGCCTCTTCTTTTAACACCTTGTACTTTGACCTCATTGAGTAAAGATGACCTAAGAATCAAGTAGCTTGTTATTAAAAAGAATTCTTGGTGAGTAAAGGAAAAAATATAGTTAAGAGTATTTAATTACCCATGAAAATAT…
	# Genome	hg38
	# PAM	NGG
	# Position	chr4:17373360-17374159:+
	# Version	CRISPOR 4.98, 2021-03-05T10:17:37CET
	# Results	http://crispor.org/crispor.py?batchId=zQfUeuwyJauIqLjy6DqO
	#guideId	targetSeq	mitSpecScore	cfdSpecScore	offtargetCount	targetGenomeGeneLocus	Doench '16-Score	OldDoench '16-Score	Chari-Score	Xu-Score	Wu-Crispr-Score	Doench '14-Score	Wang-Score	Moreno-Mateos-Score	Azimuth in-vitro-Score	CCTop-Score	Out-of-Frame-Score	Lindel-Score	GrafEtAlStatus	grafType
	449forw	GCGTTACATGTACATAACTCTGG	89	96	51	intergenic:SNORA75-QDPR	49	48	54	-0.294967	0	18	68	32	41	67.8606	64	83	GrafOK
	Ts4 449forw F	caccGCGTTACATGTACATAACTC
	Ts4 449forw R	aaacGAGTTATGTACATGTAACGC
	23forw	GGTGTCTATCTGCTAATAACAGG	87	94	81	intergenic:SNORA75-QDPR	33	33	30	-0.346716	0	16	52	31	25	66.62	75	71	GrafOK
	Ts4 23forw F	caccGGTGTCTATCTGCTAATAAC
	Ts4 23forw R	aaacGTTATTAGCAGATAGACACC
	24forw	GTGTCTATCTGCTAATAACAGGG	78	84	176	intergenic:SNORA75-QDPR	60	68	52	0.20282	56	75	59	44	34	45.9543	74	86	GrafOK
	Ts4 24forw F	caccGTGTCTATCTGCTAATAACA
	Ts4 24forw R	aaacTGTTATTAGCAGATAGACAC
	# Name	Ts6
	# Sequence	GGTTGCAGTGAGCCGAGATGGCAGCAGTACAGTCCAGCTTCGGCTCGGCATGAGAGGGAGACCGTGGAAAGAGAGGGAGAGGGAGACCATGGGGAGAGGGAGAGGGAGAGGGAGAGGTCCTAGTCTTGTCCCAACACACACTGGGGATCAGTTGGGTCTGCCAGGTGCCCCCAGTTGGGAGTGACTTGCTGGAAATAAGCTGTTAGAACAAAACTTAAAGCAACCAAGTGATAAAAGGAAAACAATGAAC
	# Genome	hg38
	# PAM	NGG
	# Position	chr6:15727240-15727490:+
	# Version	CRISPOR 4.98, 2021-03-05T10:12:59CET
	# Results	http://crispor.org/crispor.py?batchId=rHeKtQexLQjuPCeFzB0h
	#guideId	targetSeq	mitSpecScore	cfdSpecScore	offtargetCount	targetGenomeGeneLocus	Doench '16-Score	OldDoench '16-Score	Chari-Score	Xu-Score	Wu-Crispr-Score	Doench '14-Score	Wang-Score	Moreno-Mateos-Score	Azimuth in-vitro-Score	CCTop-Score	Out-of-Frame-Score	Lindel-Score	GrafEtAlStatus	grafType
	163forw	GGGGATCAGTTGGGTCTGCCAGG	74	88	200	intergenic:DTNBP1-RP11-401E14.2	42	41	54	-0.753295	0	9	41	48	62	56.4948	71	79	ggc
	Ts6 163forw F	caccGGGGATCAGTTGGGTCTGCC
	Ts6 163forw R	aaacGGCAGACCCAACTGATCCCC
	143forw	GTCTTGTCCCAACACACACTGGG	75	90	115	intergenic:DTNBP1-RP11-401E14.2	53	50	39	-0.052536	0	16	66	23	39	68.1735	68	82	GrafOK
	Ts6 143forw F	caccGTCTTGTCCCAACACACACT
	Ts6 143forw R	aaacAGTGTGTGTTGGGACAAGAC
	119rev	GTGTGTGTTGGGACAAGACTAGG	70	83	235	intergenic:DTNBP1-RP11-401E14.2	54	56	19	0.256624	0	16	70	58	44	57.6574	60	84	GrafOK
	Ts6 119rev F	caccGTGTGTGTTGGGACAAGACT
	Ts6 119rev R	aaacAGTCTTGTCCCAACACACAC
	# Name	Ts19
	# Sequence	ACCAAGGACCAGTGGTGGGAATGAGCTTGGAGACACGGACACACAGAATCAGAGACAGACCGAAACAAAGAGACAGAGACAGGCGCTCAGGGACACCCTAACAGAGACAGACAGACAAAGAGACAAGGGTCTCTCATTGGCCGGCATTATGGGTTACATCGTCTCTCCCCCAAAAAACCTATATGCTGAAGTCCTCACCCCTCAGAACCTCCGAATGTACTGGAGGTGGTACAGATGTAACTGGAGTAGGGTGGGCTCTAATCTAATACGACTGATGACCTTATAAAAGGGGACAATGTGGTTCATGCCTGTAATCCCAGCACTTTGGGAGGCTGAGGCGGGGGGGATCACTTGAGGTCAGGAGTTCGAGACCAGCCTGGCCAACATGGCAAAACCCTG…
	# Genome	hg38
	# PAM	NGG
	# Position	chr19:5400760-5402139:+
	# Version	CRISPOR 4.98, 2021-03-05T10:32:11CET
	# Results	http://crispor.org/crispor.py?batchId=b56W8EkDBZXaGuvwe7ex
	#guideId	targetSeq	mitSpecScore	cfdSpecScore	offtargetCount	targetGenomeGeneLocus	Doench '16-Score	OldDoench '16-Score	Chari-Score	Xu-Score	Wu-Crispr-Score	Doench '14-Score	Wang-Score	Moreno-Mateos-Score	Azimuth in-vitro-Score	CCTop-Score	Out-of-Frame-Score	Lindel-Score	GrafEtAlStatus	grafType
	141rev	GACGATGTAACCCATAATGCCGG	91	97	41	intergenic:PTPRS-ZNRF4	57	57	49	0.501765	0	38	77	12	31	65.1571	66	76	GrafOK
	Ts19 141rev F	caccGACGATGTAACCCATAATGC
	Ts19 141rev R	aaacGCATTATGGGTTACATCGTC
	629forw	GTGGGCACAGGTATGCGTGCAGG	81	84	183	intergenic:PTPRS-ZNRF4	48	50	35	0.322904	0	7	66	44	47	73.5568	63	83	GrafOK
	Ts19 629forw F	caccGTGGGCACAGGTATGCGTGC
	Ts19 629forw R	aaacGCACGCATACCTGTGCCCAC
	142forw	GACAAGGGTCTCTCATTGGCCGG	78	88	103	intergenic:PTPRS-ZNRF4	57	53	32	-0.045282	0	32	58	43	44	49.7274	66	82	GrafOK
	Ts19 142forw F	caccGACAAGGGTCTCTCATTGGC
	Ts19 142forw R	aaacGCCAATGAGAGACCCTTGTC
	# Name	Ts1
	# Sequence	GTGGATGAATGAATAAAGATGATGTGGTATGTACATACAATGGAATATTAGCCTTGGAAAAGAAGGAAATACTTTCACATGCTACAACATGGATGAACCTTGAGGACATTGTGCTAAGTGAAACAAGCCAGTTGCAAAAAGAGAATCTGCTTGCATGGAGTATGTAAAAAAGTCATATTCTTGGAAAGTAGAATGGACATTGCCAGGGGAGGAAGTGGGAAGTTCAATGGATGCAGAGTTTTAGTTTTGCAAGATGAAAAGTTCCTAGGGATCTATTGCACAACAATGTGCATGTAGTTGACACTACTGAACTGTGTATTGAAAAAGGGTTAAGATTGCAAAAATCAATCTTAGGCAATTTGATTTTTCAAGACACAGACATCTACAAATGTTATTATT…
	# Genome	hg38
	# PAM	NGG
	# Position	chr1:113339960-113340514:+
	# Version	CRISPOR 4.98, 2021-03-19T10:14:48CET
	# Results	http://crispor.org/crispor.py?batchId=gB9qS97ti7j5ZndJFYdV
	#guideId	targetSeq	mitSpecScore	cfdSpecScore	offtargetCount	targetGenomeGeneLocus	Doench '16-Score	OldDoench '16-Score	Chari-Score	Xu-Score	Wu-Crispr-Score	Doench '14-Score	Wang-Score	Moreno-Mateos-Score	Azimuth in-vitro-Score	CCTop-Score	Out-of-Frame-Score	Lindel-Score	GrafEtAlStatus	grafType
	511rev	GGTCACTTCAGACCTGGTATAGG	85	90	111	intergenic:LRIG2-MAGI3	52	47	17	-0.082049	0	53	60	32	38	72.6768	61	64	GrafOK
	Ts1 511rev F	caccGGTCACTTCAGACCTGGTAT
	Ts1 511rev R	aaacATACCAGGTCTGAAGTGACC
	430rev	GCACCTGGAGACACTACCAAAGG	76	86	155	intergenic:LRIG2-MAGI3	69	70	96	0.678712	78	70	85	62	69	70.7911	48	68	GrafOK
	Ts1 430rev F	caccGCACCTGGAGACACTACCAA
	Ts1 430rev R	aaacTTGGTAGTGTCTCCAGGTGC
	490rev	GGAGTCTCCCCAAAGCTCTGGGG	62	75	248	intergenic:LRIG2-MAGI3	68	71	96	0.040863	0	61	80	32	54	88.043	60	85	GrafOK
	Ts1 490rev F	caccGGAGTCTCCCCAAAGCTCTG
	Ts1 490rev R	aaacCAGAGCTTTGGGGAGACTCC
	# Name	CTRL targeting site chr11
	# Sequence	CTTCCCAAAGTGCTGGGGTTACAGACATAAGCCATTGTGCCTGGCCTCTGCCACGTGTTTTGAAACACCTCCAGCCCAGTGTATCACCCCTGGGTAAAAATCACTTAATAGGGGTTTTCCTTGGCAGAATCACACAGTCCATTTTGTCAACATGATCCTGAGCGTACAGTAGGTGTTCACATAATTCATTGATATCAGTATCAGTACAAAGCTCCCTTTGCACAGAGTGGGACAAATCCTCATCCTAAAGACTTGATTGATGCCATCAGTTTACTGGATCCTTGCAACTTGGCTTTATCATGACATTTACATCTGAGCAGGGAGTTTAATATCAGTTTCAAGCTGGCCCTGGCATGGCAGGAGGTGGAAGTGAGTCTTCCCACAGGTCAGTGGATGTCG…
	# Genome	hg38
	# PAM	NGG
	# Position	chr11:64468979-64470979:+
	# Version	CRISPOR 4.92, 2019-09-23T18:55:23CEST
	# Results	http://crispor.org/crispor.py?batchId=TLJdErtmQLd6eDSTALQ9
	#guideId	targetSeq	mitSpecScore	offtargetCount	targetGenomeGeneLocus	Doench '16-Score	Moreno-Mateos-Score	Out-of-Frame-Score	Lindel-Score
	573rev	GAACACAAATCACCGGTAACAGG	93	88	intergenic:AP003774.4-AP005273.1	42	29	68	83
	Tc11 573rev F	caccGAACACAAATCACCGGTAAC
	Tc11 573rev R	aaacGTTACCGGTGATTTGTGTTC
	1181forw	GGGTCCTACATATGCCCCCCAGG	86	58	intergenic:AP003774.4-AP005273.1	45	68	57	55
	Tc11 1181forw F	caccGGGTCCTACATATGCCCCCC
	Tc11 1181forw R	aaacGGGGGGCATATGTAGGACCC

### Sheet: screening primers
	Supplementary Table 2-3: Primers used for junction PCR and WT allele screening
	Junction PCR
	Name	Primer sequence (5’-3’)	Expected amplicon size
	Ts1 5' screen F	CATTGTGCTAAGTGAAAC	406
	Ts2a 5' screen F	GCAACTGTATATCCACATTC	676
	Ts2c 5' screen F	GGAATACATTGTCATGTTATG	705
	Ts4 5' screen F	AGCAAAGTAATACTCTCCTG	639
	Ts6 5' screen F	GGAAGAGGCGCTCCT	689
	Ts18 5' screen F	TCCATCTGCAAATGACAATATG	872
	Ts19 5' screen F	CTTGAGCCCAGGAAGTC	446
	CAGG screen R	ATGGGCTATGAACTAATGAC
	Bsd screen F	TATGTGTGGGAGGGCTAA
	Ts1 3' screen R	GGAAAGCAAATTGCTGTTG	297
	Ts2a 3' screen R	GTGACCTTTTGTGTCTGAC	404
	Ts2c 3' screen R	TCAAAATACATTAGAAAACTATACTAATCAAAACAC	904
	Ts4 3' screen R	GAGACCTCAGAACTCATCTAGC	430
	Ts6 3' screen R	AGGAGTTAGGTGTGCCA	925
	Ts18 3' screen R	TGATTCAATATATGTTGATTAATTTTGC	627
	Ts19 3' screen R	GCTGCTGCTTCTTGAGG	842
	WT allele
	Name	Primer sequence (5’-3’)	Expected amplicon size
	Ts1 WT F	CATTGTGCTAAGTGAAAC	592
	Ts1 WT R	GGAAAGCAAATTGCTGTTG
	Ts2a WT F	GCAACTGTATATCCACATTC	974
	Ts2a WT R	GTGACCTTTTGTGTCTGAC
	Ts2c WT F	GGAATACATTGTCATGTTATG	777
	Ts2c WT R	GTATGCTGTTGGTGATAATG
	Ts4 WT F	AGCAAAGTAATACTCTCCTG	684
	Ts4 WT R	TTCATAATATGAAACTCTAAGGTG
	Ts6 WT F	AGGGAGGTTGCAGTGAGC	232
	Ts6 WT R	AAGTCACTCCCAACTGGG
	Ts18 WT F	TCAATACTGCATGAGTTCCGC	903
	Ts18 WT R	AGGCATCAGGCTGGTGAG
	Ts19 WT F	AGGAGCCAGAAGTGCAAAG	848
	Ts19 WT R	GATCACAGGCAGGAGCCAC

### Sheet: off-target primers
	Supplementary Table 2-4: Primers used for predicted off-target screening
	Pansio-1
	Name	Primer sequence (5’-3’)	Expected amplicon size	Predicted off-target site
	1430top1 fwd	TGCCAGTGGTGATGTACT	267	chr17:60769199-60769221
	1430top1 rev	ACAGCTACCTCCCTACAC
	1430top2-II fwd	TTAtttCTGTGTAAACTTTCA	383	chr5:158353919-158353941
	1430top2-II rev	aacCTGAAGTATCTTGTG
	1430top3 fwd	GTACCTAACACATAACTGG	271	chr10:60052591-60052613
	1430top3 rev	CAGTAAATACTCTTCCCC
	1430top4-II fwd	TCCACTGAGAATGACCCT	258	chr3:81380212-81380234
	1430top4-II rev	CAACCTTATACTCTGGGA
	1430top5 fwd	ACTGGAAAATGGGTAGAC	406	chr15:31241962-31241984
	1430top5 rev	CCATGGGGTAGGTTGATT
	Olônne-18
	Name	Primer sequence (5’-3’)	Expected amplicon size	Predicted off-target site
	18961top1 fwd	ACCACAAGAACTCAAACT	480	chr3:39624207-39624229
	18961top1 rev	CCCCTCTCATTTTTTGTCTA
	18961top2 fwd	GAAGAATATGCATAGGGAG	370	chrX:78836657-78836679
	18961top2 rev	AGGTGAATAGGAGATTGC
	18961top3 fwd	GGTGCCCTTTGAAGATTT	269	chr13:53754357-53754379
	18961top3 rev	TGGGATCCTCAAGACATT
	18961top4 fwd	AGCCATTTAGTCAGTACAG	273	chr2:19382456-19382478
	18961top4 rev	TACTATGAGAGTGTTGTGAG
	18961top5 fwd	GTGTCAAGGGGATAATCT	302	chrX:55415052-55415074
	18961top5 rev	TTGTGTATGGACAGGAGGA
	Keppel-19
	Name	Primer sequence (5’-3’)	Expected amplicon size	Predicted off-target site
	19141top1-II fwd	CAGATTCTGACAGAAGG	209	chr2:143930861-143930883
	19141top1-II rev	ATACTAAAGACAGAGAATGTTA
	19141top2 fwd	TACCCAAAGGCTCTAACC	265	chr2:30119441-30119463
	19141top2 rev	ACATGATCCTCCTCTCTT
	19141top3 fwd	GACCAAGAAACAATAGACC	409	chr3:161328139-161328161
	19141top3 rev	GCTTGTCTATTCCTCTTG
	19141top4 fwd	AAGAGAATGGGACATAGC	432	chr14:60775546-60775568
	19141top4 rev	TCTCACCTCAATCATAGC
	19141top5 fwd	CAGGTTTTTTCCTTCAGCA	438	chr3:135735796-135735818
	19141top5 rev	TTAATCATGGCAGCAGGG

### Sheet: antibodies
	Supplementary Table 2-5: Antibodies used for immunofluorescence staining
	Primary antibodies					Secondary antibodies
	Antigen	Supplier	Catalogue #	Dilution used		Antigen	Supplier	Catalogue #	Dilution used
	OCT3/4	Santa-Cruz	sc-9081	1:100		Mouse	Invitrogen	A-11005	1:500
	SOX2	Abcam	ab97959	1:250		Rabbit	Invitrogen	A-11012	1:500
	TUJ1	Covance	MRB-435P	1:1000		Goat	Invitrogen	A-11058	1:500
	AFP	Sigma	A8452	1:100
	α-ACTININ	Sigma	A7811	1:500
