## Supplementary material for "Computationally defined and *in vitro* validated putative genomic safe harbour loci for transgene expression in human cells": supp table 3

### Sheet: summary of clone screening
	Supplementary Table 3-1: Summary of GSH targeted hESC clones screening
	Clones screened for integration
	GSH	1	2a	2c	4	6	18	19
	# clones	7	2	3	1	-	9	10
	junct PCR	6	-	-	-	-	9	10
	ddPCR	1	-	-	-	-	5	2

### Sheet: ddPCR data
	Supplementary Table 3-2: ddPCR copy number analysis
	Well	Sample	AcceptedDroplets	Target (Reference)	Positives	Target (GOI)	Positives	Fold difference (GOI/Reference Positives)	Average	Normalised to Sample H1 Ctr 1 (Average)
	A01	NTC (Replicate 1)	12453	RPP30	0	Blasticidin	0	0	0	NA
	B01	NTC (Replicate 2)	12599	RPP30	0	Blasticidin	0	0		NA
	G09	H1 (Replicate 1)	16712	RPP30	311	Blasticidin	9	0.0289389	0.0225666	0.0390656
	H09	H1 (Replicate 2)	12833	RPP30	247	Blasticidin	4	0.0161943
	E08	H1 Ctr 1 (Replicate 1)	15383	RPP30	367	Blasticidin	204	0.555858	0.57766	1
	F08	H1 Ctr 1 (Replicate 2)	15138	RPP30	372	Blasticidin	223	0.599462
	G08	H1 Ctr 2 (Replicate 1)	17755	RPP30	484	Blasticidin	213	0.440083	0.429719	0.743895
	H08	H1 Ctr 2 (Replicate 2)	17766	RPP30	496	Blasticidin	208	0.419355
	C01	1-1 (Replicate 1)	14637	RPP30	250	Blasticidin	595	2.38	2.43299	4.2118
	D01	1-1 (Replicate 2)	14018	RPP30	321	Blasticidin	798	2.48598
	E01	1-2 (Replicate 1)	12618	RPP30	319	Blasticidin	282	0.884013	0.852948	1.47656
	F01	1-2 (Replicate 2)	14700	RPP30	393	Blasticidin	323	0.821883
	G01	1-3 (Replicate 1)	12532	RPP30	344	Blasticidin	496	1.44186	1.44954	2.50934
	H01	1-3 (Replicate 2)	11798	RPP30	339	Blasticidin	494	1.45723
	A02	1-4 (Replicate 1)	13726	RPP30	371	Blasticidin	534	1.43935	1.43808	2.4895
	B02	1-4 (Replicate 2)	12835	RPP30	364	Blasticidin	523	1.43681
	C02	1-5 (Replicate 1)	13170	RPP30	313	Blasticidin	525	1.67732	1.65343	2.86228
	D02	1-5 (Replicate 2)	15639	RPP30	413	Blasticidin	673	1.62954
	E02	1-7 (Replicate 1)	12584	RPP30	383	Blasticidin	263	0.686684	0.731373	1.2661
	F02	1-7 (Replicate 2)	17115	RPP30	518	Blasticidin	402	0.776062
	G02	18-1 (Replicate 1)	13925	RPP30	371	Blasticidin	253	0.681941	0.704114	1.21891
	H02	18-1 (Replicate 2)	14806	RPP30	369	Blasticidin	268	0.726287
	A03	18-2 (Replicate 1)	12319	RPP30	316	Blasticidin	236	0.746835	0.732113	1.26738
	B03	18-2 (Replicate 2)	13817	RPP30	368	Blasticidin	264	0.717391
	C03	18-3 (Replicate 1)	15053	RPP30	448	Blasticidin	1252	2.79464	2.86825	4.96529
	D03	18-3 (Replicate 2)	14266	RPP30	430	Blasticidin	1265	2.94186
	E03	18-4 (Replicate 1)	16847	RPP30	395	Blasticidin	729	1.84557	1.9579	3.38936
	F03	18-4 (Replicate 2)	15664	RPP30	356	Blasticidin	737	2.07022
	A04	18-5 (Replicate 1)	12916	RPP30	319	Blasticidin	765	2.39812	2.30133	3.98388
	B04	18-5 (Replicate 2)	11691	RPP30	308	Blasticidin	679	2.20455
	C04	18-6 (Replicate 1)	15623	RPP30	334	Blasticidin	213	0.637725	0.622012	1.07678
	D04	18-6 (Replicate 2)	9890	RPP30	254	Blasticidin	154	0.606299
	E04	18-7 (Replicate 1)	16016	RPP30	356	Blasticidin	241	0.676966	0.652533	1.12961
	F04	18-7 (Replicate 2)	15075	RPP30	363	Blasticidin	228	0.628099
	G04	18-8 (Replicate 1)	17177	RPP30	420	Blasticidin	665	1.58333	1.5645	2.70834
	H04	18-8 (Replicate 2)	16188	RPP30	416	Blasticidin	643	1.54567
	A05	18-9 (Replicate 1)	12966	RPP30	293	Blasticidin	166	0.566553	0.54852	0.949555
	B05	18-9 (Replicate 2)	13968	RPP30	328	Blasticidin	174	0.530488
	C05	19-1 (Replicate 1)	14108	RPP30	340	Blasticidin	495	1.45588	1.46921	2.54338
	D05	19-1 (Replicate 2)	11934	RPP30	315	Blasticidin	467	1.48254
	E05	19-2 (Replicate 1)	16078	RPP30	372	Blasticidin	578	1.55376	1.64178	2.84213
	F05	19-2 (Replicate 2)	14171	RPP30	359	Blasticidin	621	1.72981
	G05	19-3 (Replicate 1)	14595	RPP30	312	Blasticidin	278	0.891026	0.88117	1.52541
	H05	19-3 (Replicate 2)	15384	RPP30	373	Blasticidin	325	0.871314
	G03	19-4 (Replicate 1)	16595	RPP30	389	Blasticidin	923	2.37275	2.31729	4.01152
	H03	19-4 (Replicate 2)	15367	RPP30	359	Blasticidin	812	2.26184
	A06	19-5 (Replicate 1)	13657	RPP30	345	Blasticidin	208	0.602899	0.65093	1.12684
	B06	19-5 (Replicate 2)	13330	RPP30	289	Blasticidin	202	0.698962
	C06	19-6 (Replicate 1)	10285	RPP30	221	Blasticidin	239	1.08145	1.03321	1.7886
	D06	19-6 (Replicate 2)	11446	RPP30	266	Blasticidin	262	0.984962
	E06	19-7 (Replicate 1)	15307	RPP30	325	Blasticidin	295	0.907692	0.892222	1.54454
	F06	19-7 (Replicate 2)	16217	RPP30	357	Blasticidin	313	0.876751
	G06	19-8 (Replicate 1)	14639	RPP30	346	Blasticidin	424	1.22543	1.1388	1.97141
	H06	19-8 (Replicate 2)	15084	RPP30	345	Blasticidin	363	1.05217
	A07	19-9 (Replicate 1)	14138	RPP30	301	Blasticidin	232	0.770764	0.747451	1.29393
	B07	19-9 (Replicate 2)	18494	RPP30	435	Blasticidin	315	0.724138
	C07	19-10 (Replicate 1)	14740	RPP30	338	Blasticidin	410	1.21302	1.18352	2.04881
	D07	19-10 (Replicate 2)	18407	RPP30	461	Blasticidin	532	1.15401
